# The organization of visual pathways in the *Drosophila* brain

**DOI:** 10.64898/2025.12.22.696097

**Authors:** Judith Hoeller, Arthur Zhao, Aljoscha Nern, Edward M Rogers, Sandro Romani, Michael B Reiser

**Affiliations:** Janelia Research Campus, Howard Hughes Medical Institute, Ashburn, VA USA

## Abstract

Visual systems across species transform photoreceptor inputs into diverse perceptual representations through hierarchical networks that extract features via parallel pathways. In Drosophila, the optic lobes are layered, retinotopic visual processing centers that contain two-thirds of the brain’s neurons and support diverse visually guided behaviors. Although this architecture has long suggested hierarchical and parallel organization, a system-wide account of how behaviorally relevant visual features are routed and integrated across a complete visual system—in any animal—has remained elusive. The new male fly connectome now provides the synapse-level wiring needed to trace visual information from photoreceptors through the optic lobes and across the central brain. Applying a network-based analysis of information flow, we reveal a multi-layered architecture organized into distinct, functionally interpretable pathways. Using this framework to propagate signals through these pathways predicts receptive-field structure and feature selectivity consistent with physiological data, enabling large-scale functional annotation of thousands of neuron types. We find that distinct visual input channels are broadly distributed throughout the brain, yet converge in focal regions of feature specificity and acute spatial vision. Together, these analyses provide a neuron-level, connectome-based view of how a brain organizes and transforms visual input.
