## Supplementary material for "The organization of visual pathways in the *Drosophila* brain": Table S2

### Sheet: ONOFF
cell_type	polarity	reference
Mi2	OFF	Currier, Clandinin, 2025, Fig 5D
Dm16	OFF	Currier, Clandinin, 2025, Fig 5D
TmY9a	OFF	Currier, Clandinin, 2025, Fig 5D
Tm1	OFF	Currier, Clandinin, 2025, Fig 5D
Dm3b	OFF	Currier, Clandinin, 2025, Fig 5D
Tm2	OFF	Currier, Clandinin, 2025, Fig 5D
Mi9	OFF	Currier, Clandinin, 2025, Fig 5D
Tm4	OFF	Currier, Clandinin, 2025, Fig 5D
Mi14	OFF	Currier, Clandinin, 2025, Fig 5D
TmY5a	OFF	Currier, Clandinin, 2025, Fig 5D
Tm20	OFF	Currier, Clandinin, 2025, Fig 5D
TmY14	OFF	Currier, Clandinin, 2025, Fig 5D
Pm3	OFF	Currier, Clandinin, 2025, Fig 5D
Dm3a	OFF	Currier, Clandinin, 2025, Fig 5D
T3	OFF	Currier, Clandinin, 2025, Fig 5D
TmY10	OFF	Currier, Clandinin, 2025, Fig 5D
T2a	OFF	Currier, Clandinin, 2025, Fig 5D
Pm5	OFF	Currier, Clandinin, 2025, Fig 5D
Tm9	OFF	Currier, Clandinin, 2025, Fig 5D
L4	OFF	Currier, Clandinin, 2025, Fig 5D
Dm15	OFF	Currier, Clandinin, 2025, Fig 5D
Dm3c	OFF	Currier, Clandinin, 2025, Fig 5D
TmY16	OFF	Currier, Clandinin, 2025, Fig 5D
Pm1	ON	Currier, Clandinin, 2025, Fig 5D
Dm13	ON	Currier, Clandinin, 2025, Fig 5D
C2	ON	Currier, Clandinin, 2025, Fig 5D
T4a	ON	Currier, Clandinin, 2025, Fig 5D
Tm29	ON	Currier, Clandinin, 2025, Fig 5D
Y13	ON	Currier, Clandinin, 2025, Fig 5D
Tm5b	ON	Currier, Clandinin, 2025, Fig 5D
Mi15	ON	Currier, Clandinin, 2025, Fig 5D
T2	ON	Currier, Clandinin, 2025, Fig 5D
Dm2	ON	Currier, Clandinin, 2025, Fig 5D
Mi4	ON	Currier, Clandinin, 2025, Fig 5D
L5	ON	Currier, Clandinin, 2025, Fig 5D
C3	ON	Currier, Clandinin, 2025, Fig 5D
TmY3	ON	Currier, Clandinin, 2025, Fig 5D
Tm3	ON	Currier, Clandinin, 2025, Fig 5D
TmY18	ON	Currier, Clandinin, 2025, Fig 5D
Tm12	ON	Currier, Clandinin, 2025, Fig 5D
Mi1	ON	Currier, Clandinin, 2025, Fig 5D
LC18	unclear	Klapoetke et al, 2022, Fig 2B
LC21	OFF	Klapoetke et al, 2022, Fig 2B
LC11	OFF	Klapoetke et al, 2022, Fig 2B
LC25	OFF	Klapoetke et al, 2022, Fig 2B
LC15	unclear	Klapoetke et al, 2022, Fig 2B
LPLC2	OFF	Klapoetke et al, 2022, Fig 2B
LC4	OFF	Klapoetke et al, 2022, Fig 2B
LPLC1	OFF	Klapoetke et al, 2022, Fig 2B
LC17	OFF	Klapoetke et al, 2022, Fig 2B
LC12	OFF	Klapoetke et al, 2022, Fig 2B
LC6	OFF	Morimoto et al, 2020, Fig 4B

### Sheet: RFsize
cell_type	FWHMx	FWHMy	sx	sy	size	reference
LC6	20	20	8.49322	8.49322	226.618	Morimoto et al, 2020, Fig 3S3
LC18	30	20	12.7398	8.49322	339.927	Klapoetke et al, 2022, Table S4
LC21	25	20	10.6165	8.49322	283.273	Klapoetke et al, 2022, Table S4
LC11	29.8	24	12.6549	10.1919	405.193	Klapoetke et al, 2022, Table S4
LC25	45	20	19.1097	8.49322	509.891	Klapoetke et al, 2022, Table S4
LC15	22	23	9.34254	9.7672	286.672	Klapoetke et al, 2022, Table S4
LPLC2	23.9	17.4	10.1494	7.3891	235.603	Klapoetke et al, 2022, Table S4
LC4	23.2	21.3	9.85213	9.04528	279.964	Klapoetke et al, 2022, Table S4
LPLC1	24.4	16.9	10.3617	7.17677	233.621	Klapoetke et al, 2022, Table S4
LC17	18.7	14.6	7.94116	6.20005	154.678	Klapoetke et al, 2022, Table S4
LC12	19.4	13.6	8.23842	5.77539	149.477	Klapoetke et al, 2022, Table S4
Mi1	6.5	6.5	2.7603	2.7603	23.9365	Arenz et al, 2017, Fig 2
Tm3	12	12	5.09593	5.09593	81.5825	Arenz et al, 2017, Fig 2
Mi4	6.5	6.5	2.7603	2.7603	23.9365	Arenz et al, 2017, Fig 2
Mi9	6.5	6.5	2.7603	2.7603	23.9365	Arenz et al, 2017, Fig 2
Tm1	7	7	2.97263	2.97263	27.7607	Arenz et al, 2017, Fig 2
Tm2	7	7	2.97263	2.97263	27.7607	Arenz et al, 2017, Fig 2
Tm4	10	10	4.24661	4.24661	56.6545	Arenz et al, 2017, Fig 2
Tm9	7	7	2.97263	2.97263	27.7607	Arenz et al, 2017, Fig 2
L1	6.5	6.5	2.7603	2.7603	23.9365	Drews et al, 2020, Fig S3
L2	6.5	6.5	2.7603	2.7603	23.9365	Drews et al, 2020, Fig S3
L3	4	4	1.69864	1.69864	9.06472	Drews et al, 2020, Fig S3
L4	7	7	2.97263	2.97263	27.7607	Drews et al, 2020, Fig S3
L5	6.5	6.5	2.7603	2.7603	23.9365	Drews et al, 2020, Fig S3
T4a	10	10	4.24661	4.24661	56.6545	Haag et al, 2016, Fig 2
